# ERH as a component of the Microprocessor facilitates the maturation of suboptimal microRNAs

**DOI:** 10.1101/2020.05.13.093278

**Authors:** S. Chul Kwon, Harim Jang, Jihye Yang, Jeesoo Kim, S. Chan Baek, Jong-Seo Kim, V. Narry Kim

## Abstract

The Microprocessor complex cleaves the primary transcript of microRNA (pri-miRNA) to initiate miRNA maturation. Microprocessor is known to consist of RNase III DROSHA and dsRNA-binding DGCR8. Here we identify Enhancer of Rudimentary Homolog (ERH) as a new component of the Microprocessor. ERH binds to a conserved region in the N-terminus of DGCR8. Knockdown of ERH or deletion of the DGCR8 N-terminus results in a decrease of processing of primary miRNAs with suboptimal hairpin structures that reside in polycistronic miRNA clusters. ERH increases the processing of suboptimal pri-miR-451 in a manner dependent on its neighboring pri-miR-144. Thus, the ERH dimer may mediate “cluster assistance” in which the Microprocessor is loaded onto a poor substrate with help from a high-affinity substrate in the same cluster. Our study reveals a role of ERH in the miRNA pathway.
