## Supplementary Table S1 for "ERH as a component of the Microprocessor facilitates the maturation of suboptimal microRNAs"

### Sheet: Rep1_DGCR8_IP
Protein name	Number of proteins	Peptides	Razor + unique peptides	Unique peptides	Sequence coverage [%]	Mol. weight [kDa]	Sequence length	Q-value	Score	Intensity	MS/MS Count	Potential contaminant
DGCR8_HUMAN	1	86	86	86	83.2	86.044	773	0	323.31	149800000000	575
RNC_HUMAN	1	50	50	50	32	159.31	1374	0	323.31	14643000000	235
ERH_HUMAN	1	8	8	8	61.5	12.259	104	0	323.31	55158000000	120
HSP71_HUMAN	3	21	21	15	32.8	70.051	641	0	323.31	2262700000	50
TBA1A_HUMAN	6	14	14	3	47	50.135	451	0	323.31	610690000	40
TBB4B_HUMAN	3	11	11	3	36.6	49.83	445	0	323.31	476460000	26
HSP7C_HUMAN	2	15	13	12	24.6	70.897	646	0	253.78	461580000	26
HNRPC_HUMAN	2	8	8	8	19.3	33.67	306	0	198.79	327100000	26
ANM5_HUMAN	1	9	9	9	14.4	72.683	637	0	235.28	660960000	25
RL4_HUMAN	1	9	9	9	23.2	47.697	427	0	323.31	539340000	22
DSG1_HUMAN	1	9	9	9	13.7	113.75	1049	0	323.31	282010000	21
IF4B_HUMAN	1	11	11	11	18.5	69.15	611	0	238.32	1255900000	20
DESP_HUMAN	1	12	12	12	5	331.77	2871	0	134.13	184840000	20
RL13_HUMAN	1	11	11	11	44.5	24.261	211	0	323.31	619210000	19
RBM10_HUMAN	2	14	14	14	22.6	103.53	930	0	323.31	375180000	19
MEP50_HUMAN	1	8	8	8	17.3	36.724	342	0	89.784	502180000	18
PCCA_HUMAN	1	8	8	8	15.2	80.058	728	0	293.88	159660000	15
RS27A_HUMAN	4	9	9	9	46.2	17.965	156	0	198.95	311810000	15
PLAK_HUMAN	1	8	8	8	11	81.744	745	0	77.706	110110000	13
ACTG_HUMAN	1	6	6	1	19.2	41.792	375	0	207.02	476210000	12
RL10_HUMAN	2	4	4	4	23.8	24.604	214	0	96.113	53829000	12
SF3B2_HUMAN	1	5	5	5	11.7	100.23	895	0	67.64	101510000	12
RS8_HUMAN	1	7	7	7	43.3	24.205	208	0	265.26	350400000	11
ATX2L_HUMAN	1	6	6	6	9.5	113.37	1075	0	196.46	160950000	11
G3P_HUMAN	1	7	7	7	20.9	36.053	335	0	153.2	818320000	11
HS90B_HUMAN	3	6	6	6	10.5	83.263	724	0	109.14	180260000	11
NPM_HUMAN	1	5	5	5	31	32.575	294	0	108.46	116030000	11
RL26L_HUMAN	2	5	5	5	26.9	17.256	145	0	62.63	391100000	11
RL6_HUMAN	1	3	3	3	14.2	32.728	288	0	323.31	466950000	10
GRP78_HUMAN	1	8	7	7	16.4	72.332	654	0	118.68	88413000	10
FXR1_HUMAN	1	7	7	6	18.8	69.72	621	0	98.661	111130000	10
HNRPU_HUMAN	1	6	6	6	10.3	90.583	825	0	222.06	186050000	9
P53_HUMAN	1	5	5	5	18.6	43.653	393	0	59.066	125180000	9
ADT3_HUMAN	4	3	3	3	15.8	32.866	298	0	42.747	54995000	9
RS2_HUMAN	1	4	4	4	15.4	31.324	293	0	39.329	154790000	9
RL18A_HUMAN	1	5	5	5	26.1	20.762	176	0	263.83	426780000	8
NUCL_HUMAN	1	3	3	3	8.2	76.613	710	0	142.48	47148000	8
SRPK1_HUMAN	1	5	5	5	9.3	74.324	655	0	128.96	306410000	8
RL18_HUMAN	1	5	5	5	26.1	21.634	188	0	78.769	88461000	8
EF1A3_HUMAN	3	4	4	4	13.2	50.184	462	0	70.616	173120000	8
RL31_HUMAN	1	4	4	4	24.8	14.463	125	0	62.649	201470000	8
SNUT1_HUMAN	1	5	5	5	11.1	90.254	800	0	49.248	56793000	8
TCPA_HUMAN	1	5	5	5	7.6	60.343	556	0	36.907	50889000	8
RS14_HUMAN	1	4	4	4	29.1	16.273	151	0	33.302	104020000	8
RL23A_HUMAN	1	2	2	2	10.9	17.695	156	0	26.754	183770000	8
CK084_HUMAN	1	4	4	4	23.9	41.036	381	0	185.58	89747000	7
VIME_HUMAN	1	5	5	5	18.7	53.651	466	0	163.27	62822000	7
CALL5_HUMAN	1	4	4	4	41.1	15.892	146	0	161.06	20053000	7
TBB5_HUMAN	1	11	4	3	32.7	49.67	444	0	81.912	182600000	7
CATA_HUMAN	1	2	2	2	7	59.755	527	0	80.264	38900000	7
THOC4_HUMAN	1	6	6	6	20.2	26.888	257	0	77.077	89446000	7
ACACA_HUMAN	1	5	5	5	3.6	265.55	2346	0	72.152	64448000	7
RL28_HUMAN	1	3	3	3	21.2	15.747	137	0	52.138	70205000	7
TGM3_HUMAN	1	3	3	3	8.5	76.631	693	0	46.836	32283000	7
CSDE1_HUMAN	1	3	3	3	9.9	88.884	798	0	44.779	54263000	7
PR40A_HUMAN	1	2	2	2	4.3	108.8	957	0	44.013	34527000	7
H4_HUMAN	1	5	5	5	49.5	11.367	103	0	38.389	89025000	7
DCD_HUMAN	1	3	3	3	24.5	11.284	110	0	34.794	97871000	7
RL7_HUMAN	1	3	3	3	17.7	29.225	248	0	113.7	218030000	6
YBOX1_HUMAN	1	3	3	1	14.5	35.924	324	0	106.06	99466000	6
RL19_HUMAN	1	4	4	4	13.3	23.466	196	0	51.266	47245000	6
HNRH1_HUMAN	1	3	3	3	10.5	49.229	449	0	46.777	22275000	6
RL8_HUMAN	1	2	2	2	13.2	28.024	257	0	46.361	181160000	6
ATPB_HUMAN	1	4	4	4	10.6	56.559	529	0	46.337	73284000	6
RL30_HUMAN	1	4	4	4	42.6	12.784	115	0	44.551	50843000	6
RS23_HUMAN	1	3	3	3	39.9	15.807	143	0	43.634	48807000	6
RMXL1_HUMAN	2	2	2	2	5.1	42.141	390	0	43.164	67594000	6
RL27_HUMAN	1	2	2	2	22.8	15.798	136	0	42.479	157330000	6
RL34_HUMAN	1	3	3	3	21.4	13.293	117	0	32.855	117140000	6
RL7A_HUMAN	1	5	5	5	14.7	29.995	266	0	31.738	93766000	6
RL5_HUMAN	1	3	3	3	14.8	34.362	297	0	31.715	115470000	6
RS30_HUMAN	1	4	4	4	20.3	6.6478	59	0	28.268	384540000	6
RL27A_HUMAN	1	3	3	3	17.6	16.561	148	0	26.392	61758000	6
TR150_HUMAN	1	4	4	4	6.6	108.66	955	0	25.968	42973000	6
TCPG_HUMAN	1	3	3	3	7.9	60.533	545	0	22.211	43002000	6
RL11_HUMAN	1	5	5	5	35.4	20.252	178	0	91.218	138970000	5
KCRB_HUMAN	1	3	3	3	12.3	42.644	381	0	48.357	39670000	5
TCPB_HUMAN	1	4	4	4	12.1	57.488	535	0	43.158	33592000	5
EF2_HUMAN	1	1	1	1	1.9	95.337	858	0	41.646	55323000	5
TCPD_HUMAN	1	4	4	4	11.3	57.924	539	0	36.945	18113000	5
MCCB_HUMAN	1	4	4	4	12.1	61.332	563	0	33.822	23947000	5
SPIN1_HUMAN	1	3	3	3	20.2	29.6	262	0	32.637	62213000	5
ARGI1_HUMAN	1	4	4	4	8.7	34.735	322	0	31.625	98392000	5
RL21_HUMAN	1	3	3	3	18.8	18.565	160	0	30.856	64816000	5
H3C_HUMAN	5	4	4	4	15.6	15.214	135	0	30.295	55588000	5
RL14_HUMAN	1	4	4	4	15.8	23.432	215	0	28.096	54696000	5
RL36_HUMAN	1	3	3	3	26.7	12.254	105	0	27.173	71737000	5
TBA3C_HUMAN	2	13	2	2	44	49.959	450	0	25.071	80105000	5
SRSF3_HUMAN	1	2	2	2	21.3	19.329	164	0	19.836	32558000	5
RL24_HUMAN	1	2	2	2	16.6	17.779	157	0	19.756	27381000	5
RS11_HUMAN	1	2	2	2	15.2	18.431	158	0	18.786	43389000	5
RS10_HUMAN	1	1	1	1	14.5	18.898	165	0	8.8174	26828000	5
KV204_HUMAN	4	2	2	2	14.2	12.059	113	0	138.25	290980000	4
ROA2_HUMAN	1	3	3	3	10.5	37.429	353	0	75.489	33976000	4
SMN_HUMAN	1	3	3	3	13.6	31.848	294	0	56.334	44794000	4
SPF45_HUMAN	1	3	3	3	9.5	44.961	401	0	52.357	31352000	4
RL3_HUMAN	2	3	3	3	9.9	46.108	403	0	48.446	183000000	4
PYC_HUMAN	1	4	4	4	4.2	129.63	1178	0	40.157	49351000	4
FXR2_HUMAN	2	4	3	3	12.3	74.222	673	0	33.014	33760000	4
PRDX1_HUMAN	2	4	4	3	20.6	22.11	199	0	31.015	51286000	4
ATPA_HUMAN	1	4	4	4	7.4	59.75	553	0	28.259	64724000	4
TPIS_HUMAN	1	2	2	2	15.7	30.791	286	0	27.18	5676800	4
IF4A2_HUMAN	3	3	3	3	8.6	46.402	407	0	22.586	67442000	4
PRC2A_HUMAN	1	3	3	3	2.5	228.86	2157	0	22.209	23519000	4
RBBP7_HUMAN	1	3	3	2	11.5	47.82	425	0	21.927	39123000	4
TPM4_HUMAN	5	3	3	3	10.5	28.521	248	0	19.548	17916000	4
TCPE_HUMAN	1	3	3	3	7.6	59.67	541	0	17.727	29396000	4
ICLN_HUMAN	1	2	2	2	20.3	26.215	237	0	16.757	24535000	4
GRP75_HUMAN	1	1	1	1	3.2	73.68	679	0	15.081	51447000	4
TCPQ_HUMAN	1	2	2	2	4.4	59.62	548	0	12.593	15486000	4
TERA_HUMAN	1	2	2	2	2.4	89.321	806	0	73.647	30335000	3
RS6_HUMAN	1	3	3	3	20.5	28.68	249	0	57.952	29982000	3
CH60_HUMAN	1	2	2	2	8.2	61.054	573	0	53.623	18418000	3
RUXE_HUMAN	1	1	1	1	17.4	10.803	92	0	50.498	45698000	3
1433E_HUMAN	1	1	1	1	7.5	29.174	255	0	49.526	40027000	3
EF1B_HUMAN	1	2	2	2	16.4	24.763	225	0	47.841	6258800	3
BLMH_HUMAN	1	3	3	3	8.8	52.562	455	0	42.012	31483000	3
SNW1_HUMAN	1	1	1	1	4.5	61.494	536	0	39.106	7760700	3
SMD3_HUMAN	1	3	3	3	39.7	13.916	126	0	35.453	26893000	3
CYTA_HUMAN	1	2	2	2	49	11.006	98	0	29.571	41404000	3
RS16_HUMAN	1	2	2	2	14.4	16.445	146	0	26.953	43029000	3
RL32_HUMAN	1	2	2	2	23	15.86	135	0	26.427	46048000	3
H2BFS_HUMAN	14	2	2	2	17.5	13.944	126	0	26.231	49141000	3
H2A2C_HUMAN	15	3	3	3	31.8	13.988	129	0	24.916	79206000	3
ANXA2_HUMAN	2	3	3	3	13.9	38.604	339	0	24.88	26687000	3
RLA1_HUMAN	1	1	1	1	14	11.514	114	0	23.661	48470000	3
PAIRB_HUMAN	1	2	2	2	5.1	44.965	408	0	23.17	51913000	3
TCPH_HUMAN	1	3	3	3	7.2	59.366	543	0	22.655	14755000	3
NPM3_HUMAN	1	1	1	1	9	19.343	178	0	22.654	5521600	3
PHF5A_HUMAN	1	2	2	2	23.6	12.405	110	0	21.025	37869000	3
RL12_HUMAN	1	2	2	2	18.2	17.818	165	0	20.73	21673000	3
USP9X_HUMAN	1	3	3	3	1.6	292.28	2570	0	20.333	8979400	3
PCBP2_HUMAN	1	2	2	2	10.4	38.58	365	0	19.515	1592900	3
HNRPF_HUMAN	1	2	2	2	7.5	45.671	415	0	19.083	16859000	3
sp|P00761|TRYP_PIG	2	2	2	2	10	24.409	231	0	18.454	3957600000	3	+
SRRM2_HUMAN	1	2	2	2	1.5	299.61	2752	0	17.921	14820000	3
LDHB_HUMAN	1	1	1	1	4.5	36.638	334	0	14.6	20548000	3
PRS6B_HUMAN	1	2	2	2	6.2	47.366	418	0	14.224	13439000	3
SF3A3_HUMAN	1	2	2	2	5	58.848	501	0	12.915	27285000	3
SRPK2_HUMAN	1	2	2	2	4.7	77.526	688	0	12.295	13748000	3
FILA2_HUMAN	2	2	2	2	2.3	248.07	2391	0	11.75	9248200	3	+
RUVB2_HUMAN	1	2	2	2	4.5	51.156	463	0	11.734	22510000	3
PSA2_HUMAN	1	1	1	1	6	25.898	234	0.0032468	5.9941	11019000	3
SF3B1_HUMAN	1	2	2	2	3.6	145.83	1304	0	209.34	16912000	2
DBPA_HUMAN	2	3	1	1	12.6	40.089	372	0	92.702	17244000	2
EIF3G_HUMAN	1	1	1	1	9.7	35.611	320	0	71.282	16605000	2
SURF6_HUMAN	1	1	1	1	4.2	41.45	361	0	68.988	11184000	2
ACTB_HUMAN	10	6	1	1	19.2	41.736	375	0	65.529	11531000	2
PRDX6_HUMAN	1	1	1	1	9.4	25.035	224	0	51.349	19973000	2
EIF3D_HUMAN	1	1	1	1	3.5	63.972	548	0	35.859	12535000	2
SF3B5_HUMAN	1	1	1	1	18.6	10.135	86	0	34.299	24905000	2
PABP1_HUMAN	2	2	2	2	5.2	70.67	636	0	29.418	11051000	2
ZN326_HUMAN	1	2	2	2	5	65.653	582	0	22.267	27307000	2
RCN2_HUMAN	1	1	1	1	3.8	36.876	317	0	21.204	19493000	2
MISSL_HUMAN	1	1	1	1	6.9	24.269	245	0	20.239	9730300	2
SFPQ_HUMAN	1	1	1	1	2.3	76.149	707	0	20.14	31864000	2
PDIP3_HUMAN	1	3	3	3	5.9	46.089	421	0	19.75	15008000	2
DC1I2_HUMAN	1	1	1	1	3.4	71.456	638	0	19.55	13776000	2
CALR_HUMAN	1	1	1	1	7	48.141	417	0	19.273	7819700	2
RS3A_HUMAN	1	2	2	2	11.7	29.945	264	0	17.954	10034000	2
RL36L_HUMAN	2	1	1	1	12.3	12.469	106	0	16.444	48224000	2
STRAP_HUMAN	1	1	1	1	8.9	38.438	350	0	15.771	22367000	2
TBB2B_HUMAN	3	6	2	2	22.2	49.953	445	0	15.663	33648000	2
FABP5_HUMAN	1	2	2	2	8.1	15.164	135	0	15.385	16954000	2
RT14_HUMAN	1	1	1	1	11.7	15.139	128	0	15.089	19421000	2
RL38_HUMAN	1	2	2	2	42.9	8.2178	70	0	14.712	19207000	2
ROA1_HUMAN	1	1	1	1	4.3	38.746	372	0	14.69	67620000	2
LMNB1_HUMAN	1	2	2	2	6.1	66.408	586	0	14.499	24131000	2
FLNA_HUMAN	1	2	2	2	1.4	280.74	2647	0	14.301	13131000	2
FAS_HUMAN	1	2	2	2	1.2	273.42	2511	0	13.911	6962800	2
DSC1_HUMAN	1	2	2	2	2.7	99.986	894	0	13.184	17903000	2
SF3B3_HUMAN	1	2	2	2	2.5	135.58	1217	0	13.15	15698000	2
PRDX2_HUMAN	1	3	2	2	20.7	21.892	198	0	13.014	2317300	2
PCCB_HUMAN	1	2	2	2	4.3	58.215	539	0	12.898	15531000	2
RT22_HUMAN	1	2	2	2	6.9	41.28	360	0	12.716	4020700	2
DX39A_HUMAN	2	2	2	2	2.6	49.129	427	0	12.585	9840400	2
DSC3_HUMAN	1	2	2	2	1.2	99.968	896	0	12.486	10759000	2
PPIA_HUMAN	3	2	2	2	15.2	18.012	165	0	12.226	22932000	2
TMOD3_HUMAN	2	2	2	2	7.4	39.594	352	0	12.188	15970000	2
IF5AL_HUMAN	2	1	1	1	15.6	16.773	154	0	11.855	9144000	2
PRS6A_HUMAN	1	2	2	2	7.3	49.203	439	0	11.739	14932000	2
CASPE_HUMAN	1	2	2	2	7	27.679	242	0	11.723	7233400	2
RBM14_HUMAN	1	2	2	2	2.8	69.491	669	0	11.678	26407000	2
SF3A1_HUMAN	1	2	2	2	3.7	88.885	793	0	11.608	19789000	2
RS9_HUMAN	1	2	2	2	7.7	22.591	194	0	11.501	18022000	2
RL9_HUMAN	1	2	2	2	9.4	21.863	192	0	11.486	16759000	2
RL35A_HUMAN	1	2	2	2	9.1	12.538	110	0	11.424	40372000	2
RS15A_HUMAN	1	2	2	2	13.1	14.839	130	0	11.207	35709000	2
NUFP2_HUMAN	1	2	2	2	3.6	76.12	695	0	11.193	11695000	2
RL22_HUMAN	1	2	2	2	21.9	14.787	128	0	10.77	23343000	2
ALDOA_HUMAN	1	1	1	1	5.8	39.42	364	0	10.407	14963000	2
SRS10_HUMAN	1	1	1	1	4.6	31.3	262	0	10.389	7709600	2
RL29_HUMAN	1	1	1	1	7.5	17.752	159	0	10.23	63703000	2
DDB1_HUMAN	1	1	1	1	1.1	126.97	1140	0	9.7807	15931000	2
RT23_HUMAN	1	1	1	1	7.4	21.77	190	0	8.0673	16978000	2
SRSF9_HUMAN	1	1	1	1	5.4	25.542	221	0	7.6356	22120000	2
RT35_HUMAN	1	1	1	1	8.4	36.844	323	0	7.5398	6966800	2
F195B_HUMAN	1	1	1	1	18.6	10.92	97	0	7.2543	8331400	2
MK01_HUMAN	1	1	1	1	3.9	41.389	360	0	6.8877	0	2
MATR3_HUMAN	1	1	1	1	2	94.622	847	0	6.8732	7127200	2
HNRPD_HUMAN	1	1	1	1	4.2	38.434	355	0	6.8408	16990000	2
GPT11_HUMAN	1	1	1	1	6.6	30.198	259	0	6.5935	9470600	2
SRC8_HUMAN	1	1	1	1	2.4	61.585	550	0	6.2652	6625300	2
R13AX_HUMAN	2	1	1	1	10.8	12.134	102	0	6.246	42111000	2
IDHC_HUMAN	2	1	1	1	2.2	46.659	414	0	6.2428	12407000	2
PYR1_HUMAN	1	1	1	1	1	242.98	2225	0	6.2416	10711000	2
NFL_HUMAN	1	1	1	1	3.3	61.516	543	0	6.137	6606900	2
EF1G_HUMAN	1	1	1	1	2.3	50.118	437	0.0031847	5.9172	14902000	2
PRP19_HUMAN	1	1	1	1	5.2	55.18	504	0	83.145	12286000	1
TIF1B_HUMAN	1	1	1	1	3.7	88.549	835	0	78.889	17478000	1
PSMD6_HUMAN	1	1	1	1	4.4	45.531	389	0	41.555	17671000	1
RS12_HUMAN	1	1	1	1	16.7	14.515	132	0	38.662	5200700	1
RU1C_HUMAN	1	1	1	1	12.6	17.394	159	0	36.156	11751000	1
RBM33_HUMAN	1	1	1	1	2.3	129.98	1170	0	34.696	8525700	1
PTBP1_HUMAN	1	1	1	1	5.3	57.221	531	0	28.696	0	1
PTMA_HUMAN	1	1	1	1	15.3	12.203	111	0	24.054	9238700	1
STMN1_HUMAN	1	1	1	1	8.7	17.302	149	0	20.529	10894000	1
FUBP2_HUMAN	1	1	1	1	3.2	73.114	711	0	19.548	17506000	1
EIF3M_HUMAN	1	1	1	1	5.9	42.502	374	0	16.782	0	1
RS20_HUMAN	1	1	1	1	15.1	13.373	119	0	16.674	35107000	1
COPRS_HUMAN	1	1	1	1	14.1	20.066	184	0	16.337	0	1
RS19_HUMAN	1	1	1	1	10.3	16.06	145	0	14.916	19696000	1
F168B_HUMAN	1	1	1	1	9.2	20.324	195	0	14.836	8091800	1
DHX9_HUMAN	1	1	1	1	1.1	140.96	1270	0	14.551	5018900	1
CLCA_HUMAN	1	1	1	1	5.2	27.076	248	0	13.85	8895200	1
LAMC1_HUMAN	1	1	1	1	0.8	177.6	1609	0	13.631	58665000	1
MCCA_HUMAN	1	1	1	1	2.3	80.472	725	0	13.143	7445200	1
LSM12_HUMAN	1	2	2	2	15.4	21.701	195	0	12.437	25061000	1
CHERP_HUMAN	1	1	1	1	1.6	103.7	916	0	12.024	3536900	1
RL15_HUMAN	1	1	1	1	7.8	24.146	204	0	11.979	2085500	1
PPIL4_HUMAN	1	1	1	1	3.5	57.224	492	0	11.819	6030600	1
BL1S2_HUMAN	1	1	1	1	7.7	15.961	142	0	11.815	31333000	1
TGM1_HUMAN	1	1	1	1	2	89.786	817	0	11.763	9291800	1
PABP2_HUMAN	1	1	1	1	7.2	32.749	306	0	11.694	17862000	1
BAF_HUMAN	1	1	1	1	15.7	10.058	89	0	11.263	6974100	1
HNRPQ_HUMAN	1	1	1	1	2.9	69.602	623	0	11.067	10732000	1
RS28_HUMAN	1	1	1	1	18.8	7.8409	69	0	10.414	28357000	1
HNRDL_HUMAN	1	1	1	1	4	46.437	420	0	10.377	26042000	1
HNRPL_HUMAN	1	1	1	1	5.4	64.132	589	0	9.2204	8375100	1
PRS4_HUMAN	1	1	1	1	3	49.184	440	0	9.0073	11596000	1
PSA5_HUMAN	1	1	1	1	5	26.411	241	0	8.5851	7600200	1
SPB1_HUMAN	1	1	1	1	2.1	96.557	847	0	8.5747	4733900	1
RS21_HUMAN	1	1	1	1	18.1	9.1113	83	0	8.4182	5188600	1
HNRPM_HUMAN	1	1	1	1	2.1	77.515	730	0	8.1259	14072000	1
YTHD2_HUMAN	1	1	1	1	1.9	62.333	579	0	7.9286	6259200	1
RHG29_HUMAN	1	1	1	1	1.2	142.06	1261	0	7.6814	39510000	1
PSD11_HUMAN	1	1	1	1	2.4	47.463	422	0	7.4014	20725000	1
EXOS8_HUMAN	1	1	1	1	5.4	30.039	276	0	7.3848	7321900	1
H12_HUMAN	3	1	1	1	6.1	21.364	213	0	7.3015	12685000	1
EXOS4_HUMAN	1	1	1	1	6.9	26.383	245	0	7.2708	4948000	1
MIF_HUMAN	1	1	1	1	9.6	12.476	115	0	7.2257	13752000	1
HS71L_HUMAN	1	8	1	1	16.2	70.374	641	0	7.098	5708300	1
LC1L1_HUMAN	2	1	1	1	6.8	17.918	162	0	7.078	17147000	1
DDA1_HUMAN	1	1	1	1	11.8	11.835	102	0	7.0404	5847500	1
RL39_HUMAN	2	1	1	1	19.6	6.4066	51	0	7.0392	14351000	1
CHMP5_HUMAN	1	1	1	1	3.2	24.57	219	0	7.0169	0	1
O51E1_HUMAN	1	1	1	1	2.5	35.271	317	0	6.9405	11145000	1
ILF2_HUMAN	1	1	1	1	4.4	43.062	390	0	6.9277	8640400	1
PYGM_HUMAN	3	1	1	1	1	97.091	842	0	6.8347	4909200	1
1433T_HUMAN	1	1	1	1	4.5	27.764	245	0	6.7809	7131700	1
CPVL_HUMAN	1	1	1	1	1.7	54.163	476	0	6.7767	6766200	1
EFTU_HUMAN	1	1	1	1	3.5	49.541	452	0	6.758	0	1
RT18B_HUMAN	1	1	1	1	4.7	29.395	258	0	6.7047	8484200	1
RT05_HUMAN	1	1	1	1	1.9	48.006	430	0	6.6134	0	1
TEX35_HUMAN	1	1	1	1	3.9	26.517	233	0	6.5893	0	1
MAP1B_HUMAN	1	1	1	1	0.6	270.63	2468	0	6.5559	11820000	1
HNRL2_HUMAN	1	1	1	1	1.9	85.104	747	0	6.5554	7084100	1
SMD2_HUMAN	1	1	1	1	14.4	13.527	118	0	6.5486	11761000	1
PDLI1_HUMAN	1	1	1	1	4.6	36.071	329	0	6.5196	5688900	1
MCA3_HUMAN	1	1	1	1	6.3	19.81	174	0	6.5111	4904100	1
NBPF5_HUMAN	3	1	1	1	3.4	40.546	351	0	6.4589	593730000	1
VTA1_HUMAN	1	1	1	1	4.6	33.879	307	0	6.4517	0	1
MYH9_HUMAN	1	1	1	1	0.5	226.53	1960	0	6.4119	0	1
EIF3A_HUMAN	1	1	1	1	0.8	166.57	1382	0	6.4061	3535800	1
SYTC_HUMAN	1	1	1	1	1.7	83.434	723	0	6.3901	3778000	1
XP32_HUMAN	1	1	1	1	3.6	26.238	250	0	6.2909	8917000	1
RS3_HUMAN	1	1	1	1	6.6	26.688	243	0	6.2855	6729700	1
PRPS3_HUMAN	3	1	1	1	3.8	34.839	318	0	6.2832	5041900	1
HNRPK_HUMAN	1	1	1	1	4.5	50.976	463	0	6.2651	9139000	1
LYSC_HUMAN	1	1	1	1	8.1	16.537	148	0	6.2521	8637500	1
PYRG1_HUMAN	1	1	1	1	2	66.69	591	0	6.2405	5622300	1
TAF4B_HUMAN	2	1	1	1	1.5	91.089	862	0	6.2311	9690700	1
RL1D1_HUMAN	1	1	1	1	2	54.972	490	0	6.2308	0	1
WDR6_HUMAN	1	1	1	1	3	121.72	1121	0	6.2275	10623000	1
RALY_HUMAN	1	1	1	1	3.9	32.463	306	0	6.1926	4434800	1
RBBP4_HUMAN	1	2	1	1	8.5	47.655	425	0	6.1416	9845200	1
GRID1_HUMAN	1	1	1	1	1.2	112.13	1009	0	6.049	25935000	1
WDR26_HUMAN	1	1	1	1	2	72.123	661	0	6.044	5456100	1
COPA_HUMAN	1	1	1	1	1.2	138.34	1224	0	6.0025	2623800	1
DDX21_HUMAN	1	1	1	1	1.4	87.343	783	0.0032362	5.9863	8212300	1
RM13_HUMAN	1	1	1	1	5.6	20.692	178	0.0032258	5.9835	7806300	1
SMC2_HUMAN	1	1	1	1	0.9	135.65	1197	0.0032154	5.9525	8766500	1
SCAFB_HUMAN	1	1	1	1	1.1	164.65	1463	0.0032051	5.9325	17683000	1
MRE11_HUMAN	1	1	1	1	1.7	80.592	708	0.0031949	5.9275	3116600	1
RAD54_HUMAN	1	1	1	1	0.8	84.351	747	0.0031746	5.8781	0	1
XRCC6_HUMAN	1	1	1	1	2.8	69.842	609	0.0063291	5.835	10739000	1
XRN2_HUMAN	1	1	1	1	1.3	108.58	950	0.0063091	5.7964	0	1
GLMN_HUMAN	1	1	1	1	1.9	68.207	594	0.0062893	5.7945	0	1
COF1_HUMAN	1	1	1	1	12	18.502	166	0	15.561	5504000	0
GDIB_HUMAN	1	1	1	1	2.9	50.663	445	0	6.0399	8052900	0

### Sheet: Rep2_Control_IP
Protein name	Number of proteins	Peptides	Razor + unique peptides	Unique peptides	Sequence coverage [%]	Mol. weight [kDa]	Sequence length	Q-value	Score	Intensity	MS/MS Count	Potential contaminant
HSP7C_HUMAN	4	10	10	9	23.8	70.897	646	0	323.31	452430000	24
ACTG_HUMAN	8	15	15	9	51.7	41.792	375	0	323.31	451920000	19
VIME_HUMAN	1	9	9	9	33	53.651	466	0	323.31	201320000	18
HS90B_HUMAN	1	8	8	3	19.6	83.263	724	0	323.31	612880000	13
ATPB_HUMAN	1	6	6	6	13.6	56.559	529	0	323.31	176640000	11
EF2_HUMAN	1	5	5	5	9.7	95.337	858	0	323.31	119160000	11
TBB2B_HUMAN	10	7	7	7	24.7	49.953	445	0	233.63	81092000	11
G3P_HUMAN	1	4	4	4	22.4	36.053	335	0	323.31	80474000	10
H2A1J_HUMAN	13	4	4	1	51.6	13.936	128	0	323.31	539410000	10
HSP71_HUMAN	3	5	4	4	15.6	70.051	641	0	88.918	27643000	9
CH60_HUMAN	1	3	3	3	13.4	61.054	573	0	323.31	203130000	9
LIMA1_HUMAN	1	3	3	3	8.2	85.225	759	0	121.45	51880000	7
ACTN4_HUMAN	1	4	4	4	7.2	104.85	911	0	133.52	45893000	6
ATPA_HUMAN	1	4	4	4	8.1	59.75	553	0	98.913	90481000	6
HS90A_HUMAN	4	6	2	2	16.8	84.659	732	0	323.31	56539000	6
IF5AL_HUMAN	2	1	1	1	15.6	16.773	154	0	104.44	21563000	6
LDHB_HUMAN	1	1	1	1	6	36.638	334	0	152.13	35309000	6
TBA3E_HUMAN	3	7	7	3	23.3	49.858	450	0	323.31	227010000	6
TCPE_HUMAN	1	2	2	2	8.7	59.67	541	0	279.33	45611000	6
TKT_HUMAN	1	3	3	3	12.7	67.877	623	0	102.65	37827000	6
ADT3_HUMAN	4	3	3	3	15.8	32.866	298	0	117.22	50762000	5
BCD1_HUMAN	1	1	1	1	1.3	53.918	470	0	6.2352	0	5
EF1A3_HUMAN	3	3	3	3	11.9	50.184	462	0	126.04	226790000	5
HNRPU_HUMAN	1	2	2	2	5.5	90.583	825	0	112.84	19851000	5
IF4A1_HUMAN	1	2	2	1	6.7	46.153	406	0	170.99	23358000	5
POTEE_HUMAN	4	7	1	1	7.5	121.36	1075	0	51.067	52483000	5
RL40_HUMAN	4	2	2	2	19.5	14.728	128	0	193.52	124900000	5
sp|P00761|TRYP_PIG	2	4	4	4	17.7	24.409	231	0	105.37	7816100000	5	+
PHB_HUMAN	1	3	3	3	16.9	29.804	272	0	242.77	7603400	4
PRS6B_HUMAN	1	3	3	3	10.5	47.366	418	0	84.758	42027000	4
S10AD_HUMAN	1	1	1	1	24.5	11.471	98	0	72.209	124140000	4
ENOA_HUMAN	3	2	2	2	9.7	47.168	434	0	251.86	46140000	3
ENPL_HUMAN	1	2	1	1	4.2	92.468	803	0	323.31	22711000	3
PHB2_HUMAN	1	2	2	2	10	33.296	299	0	64.362	18108000	3
PLEC_HUMAN	1	1	1	1	0.4	531.78	4684	0	57.665	6412900	3
RL14_HUMAN	1	1	1	1	5.6	23.432	215	0	17.615	35079000	3
ROA2_HUMAN	1	2	2	2	12.7	37.429	353	0	92.263	18603000	3
RS14_HUMAN	1	1	1	1	11.3	16.273	151	0	7.5736	12833000	3
TERA_HUMAN	1	1	1	1	2.9	89.321	806	0	71.731	43997000	3
1433E_HUMAN	1	1	1	1	7.5	29.174	255	0	173.29	41928000	2
CSDE1_HUMAN	1	1	1	1	2.9	88.884	798	0	115.29	0	2
DX39A_HUMAN	2	2	2	2	2.6	49.129	427	0	26.79	6991600	2
FLNA_HUMAN	1	1	1	1	1	280.74	2647	0	75.347	4841200	2
GLSL_HUMAN	1	1	1	1	4.3	66.322	602	0	6.8787	51210000	2
H2A2C_HUMAN	2	4	1	1	51.2	13.988	129	0	92.136	2706400	2
H4_HUMAN	1	2	2	2	14.6	11.367	103	0	13.54	21293000	2
IDH3G_HUMAN	1	1	1	1	2.5	42.794	393	0	6.1578	0	2
KDM5A_HUMAN	1	1	1	1	0.7	192.09	1690	0	27.455	72044000	2
PRDX1_HUMAN	3	2	2	2	9.5	22.11	199	0	11.395	17078000	2
PRPK_HUMAN	1	1	1	1	5.5	28.16	253	0	6.1175	22556000	2
PRS4_HUMAN	1	1	1	1	3	49.184	440	0	13.319	7920500	2
PSA2_HUMAN	1	1	1	1	6	25.898	234	0	27.521	5310600	2
PSA5_HUMAN	1	1	1	1	5	26.411	241	0	35.59	14958000	2
RS23_HUMAN	1	1	1	1	7.7	15.807	143	0	26.77	17191000	2
RS9_HUMAN	1	2	2	2	8.2	22.591	194	0	12.87	7492000	2
TBA8_HUMAN	5	5	1	1	18	50.093	449	0	41.723	5795200	2
TCPD_HUMAN	1	2	2	2	8	57.924	539	0	122.2	7411800	2
THIO_HUMAN	1	1	1	1	22.9	11.737	105	0	68.876	9541900	2
TSN_HUMAN	1	1	1	1	9.6	26.183	228	0	168.59	12793000	2
NPM_HUMAN	1	1	1	1	9.5	32.575	294	0	71.056	7648100	1
RL4_HUMAN	1	1	1	1	4	47.697	427	0	6.0573	3629500	1
2ABB_HUMAN	3	1	1	1	3.2	51.71	443	0	35.023	3457400	1
ACADM_HUMAN	1	1	1	1	3.1	46.588	421	0	14.048	5299500	1
ACLY_HUMAN	1	1	1	1	1.9	120.84	1101	0	5.7677	3751200	1
ATPG_HUMAN	1	1	1	1	2.3	32.996	298	0	7.559	0	1
AXA2L_HUMAN	2	1	1	1	4.7	38.659	339	0	35.166	7214200	1
BAZ2A_HUMAN	1	1	1	1	0.5	211.2	1905	0	6.1903	0	1
BTF3_HUMAN	1	1	1	1	14.1	22.168	206	0	93.368	0	1
C1TC_HUMAN	1	1	1	1	3	101.56	935	0	12.502	3576800	1
CAH4_HUMAN	1	1	1	1	3.8	35.032	312	0	5.8895	6000700	1
CALM_HUMAN	1	1	1	1	8.7	16.837	149	0	191.97	53989000	1
CC170_HUMAN	1	1	1	1	1.7	82.276	715	0	6.644	30117000	1
CHD4_HUMAN	1	1	1	1	0.7	218	1912	0	5.7436	0	1
CHD7_HUMAN	1	1	1	1	0.2	335.92	2997	0	9.2785	0	1
CI170_HUMAN	1	1	1	1	6.6	13.369	121	0	6.1132	0	1
CLH2_HUMAN	2	1	1	1	0.7	187.03	1640	0	16.175	0	1
CLK3_HUMAN	1	1	1	1	1.6	73.514	638	0	6.0087	0	1
COF1_HUMAN	1	1	1	1	16.9	18.502	166	0	18.364	5311800	1
COPB_HUMAN	1	1	1	1	0.6	107.14	953	0	5.9812	0	1
CX7A2_HUMAN	1	1	1	1	28.9	9.3959	83	0	11.936	5408000	1
DHSA_HUMAN	1	1	1	1	2.1	72.691	664	0	35.694	12781000	1
FAKD1_HUMAN	1	1	1	1	1.8	97.41	847	0	6.82	12022000	1
FLNB_HUMAN	1	1	1	1	1	278.16	2602	0	6.3818	3941100	1
GDIR2_HUMAN	1	1	1	1	4	22.988	201	0	47.655	0	1
GRP75_HUMAN	1	1	1	1	3.2	73.68	679	0	57.032	11051000	1
H2BFS_HUMAN	14	1	1	1	11.9	13.944	126	0	7.344	0	1
H31_HUMAN	1	1	1	1	23.5	15.404	136	0	85.796	30307000	1
H32_HUMAN	1	1	1	1	23.5	15.388	136	0	323.31	36867000	1
H90B4_HUMAN	1	1	1	1	2.2	58.264	505	0	8.231	6285500	1
HDGR3_HUMAN	1	1	1	1	4.9	22.619	203	0	10.367	10594000	1
HNRCL_HUMAN	2	1	1	1	4.1	32.142	293	0.0062112	5.7337	0	1
HNRPL_HUMAN	1	1	1	1	5.4	64.132	589	0	85.881	48757000	1
IDHC_HUMAN	2	1	1	1	2.2	46.659	414	0	5.7613	9046900	1
IF4A2_HUMAN	1	2	1	1	8.1	46.402	407	0	14.627	6604700	1
IL1B_HUMAN	1	1	1	1	3	30.748	269	0	5.7562	6625700	1
IRK5_HUMAN	1	1	1	1	5.7	47.667	419	0	6.019	0	1
ISCU_HUMAN	1	1	1	1	4.8	17.999	167	0	6.7743	0	1
KIF15_HUMAN	1	1	1	1	1.1	160.16	1388	0	6.1614	15783000	1
KV204_HUMAN	4	1	1	1	11.5	12.059	113	0	7.2179	0	1
L1CAM_HUMAN	1	1	1	1	0.6	140	1257	0	5.7507	17167000	1
LAMC1_HUMAN	1	1	1	1	0.8	177.6	1609	0	26.704	62949000	1
LDHA_HUMAN	1	1	1	1	6	36.688	332	0	7.6065	0	1
MCM2_HUMAN	1	1	1	1	3.7	101.89	904	0	6.0516	2250800	1
MOES_HUMAN	3	1	1	1	1.6	67.819	577	0	6.1956	0	1
NDK3_HUMAN	1	1	1	1	4.1	19.015	169	0	5.7447	0	1
NEDD4_HUMAN	1	1	1	1	1.1	149.11	1319	0	6.025	9026000	1
PABP1_HUMAN	2	1	1	1	2.5	70.67	636	0	9.3306	7705400	1
PCBP2_HUMAN	1	1	1	1	5.8	38.58	365	0	15.664	0	1
PP1G_HUMAN	3	1	1	1	5.9	36.983	323	0	9.4389	5489100	1
PRPS3_HUMAN	3	1	1	1	3.8	34.839	318	0	16.504	3167600	1
PRS6A_HUMAN	1	1	1	1	3.9	49.203	439	0	20.688	8988300	1
PSA6_HUMAN	1	1	1	1	3.7	27.399	246	0	6.7571	0	1
PSD11_HUMAN	1	1	1	1	6.6	47.463	422	0	7.0726	1805800	1
PSMD2_HUMAN	1	1	1	1	1	100.2	908	0	5.9936	0	1
RB11A_HUMAN	2	1	1	1	6	24.393	216	0	5.7917	2122300	1
RL11_HUMAN	1	1	1	1	7.3	20.252	178	0	15.125	0	1
RL38_HUMAN	1	1	1	1	18.6	8.2178	70	0	43.176	5380700	1
RL9_HUMAN	1	1	1	1	21.4	21.863	192	0	32.329	13268000	1
RLA0_HUMAN	1	1	1	1	2.8	34.273	317	0	6.7986	0	1
RLA1_HUMAN	1	1	1	1	28.1	11.514	114	0	86.317	12017000	1
RMTL1_HUMAN	1	1	1	1	1.9	47.019	420	0	5.965	3354000	1
RS12_HUMAN	1	1	1	1	16.7	14.515	132	0	71.084	6378900	1
RS15A_HUMAN	1	2	2	2	10.8	14.839	130	0	39.712	33454000	1
RS6_HUMAN	1	1	1	1	6.8	28.68	249	0	9.5842	9797900	1
RS7_HUMAN	1	1	1	1	11.3	22.127	194	0	15.1	0	1
SETD2_HUMAN	1	1	1	1	0.8	287.59	2564	0	5.7597	293340000	1
SL9C1_HUMAN	1	1	1	1	0.7	135.2	1177	0	5.7507	5309700	1
STAR9_HUMAN	1	1	1	1	0.4	516.34	4700	0	5.7667	9419100	1
SYQ_HUMAN	1	1	1	1	1	87.798	775	0	6.0921	0	1
SYTC_HUMAN	1	1	1	1	1.7	83.434	723	0	5.8968	0	1
TCPA_HUMAN	1	1	1	1	2	60.343	556	0	19.028	16822000	1
TPM4_HUMAN	5	1	1	1	8.1	28.521	248	0	6.8734	11291000	1	+
TRAP1_HUMAN	1	1	1	1	3.1	80.109	704	0	13.799	8353400	1
VATA_HUMAN	1	1	1	1	2.4	68.303	617	0	6.2741	4250200	1
WDR81_HUMAN	1	1	1	1	0.7	211.69	1941	0	14.739	0	1
ADCY7_HUMAN	1	1	1	1	3.6	120.31	1080	0	5.9856	147940000	0
ATG9A_HUMAN	1	1	1	1	4.6	94.446	839	0	5.8196	7435000	0
BAZ1B_HUMAN	1	1	1	1	0.9	170.9	1483	0	6.0761	322350000	0
BCR_HUMAN	1	1	1	1	3	142.82	1271	0	5.8348	6849800	0
EFC1_HUMAN	1	1	1	1	6	65.247	584	0	7.206	13044000	0
GFRA2_HUMAN	1	1	1	1	2.8	51.543	464	0	6.0761	86252000	0
GOG8J_HUMAN	8	1	1	1	7.2	65.666	580	0	7.8614	29066000	0
GRWD1_HUMAN	1	1	1	1	3.8	49.419	446	0	6.0153	5566400	0
ITAV_HUMAN	1	1	1	1	1.1	116.04	1048	0	5.914	426810000	0
KCNA1_HUMAN	1	1	1	1	7.7	56.465	495	0	5.8351	4323900	0
MAGL2_HUMAN	1	1	1	1	7.2	58.669	529	0	5.9813	13685000	0
MAST4_HUMAN	1	1	1	1	1.4	284.37	2626	0	5.8353	129220000	0
NBEA_HUMAN	1	1	1	1	1.5	327.82	2946	0	7.891	273990000	0
NOTC3_HUMAN	1	1	1	1	1.6	243.63	2321	0.00625	5.7412	14551000	0
SV2A_HUMAN	1	1	1	1	5.5	82.694	742	0	5.9909	17929000	0
TAF13_HUMAN	1	1	1	1	22.6	14.287	124	0	5.9627	6360700	0
TTP_HUMAN	1	1	1	1	14.4	34.003	326	0	6.1624	33862000	0

### Sheet: Rep2_DGCR8_IP
Protein name	Number of proteins	Peptides	Razor + unique peptides	Unique peptides	Sequence coverage [%]	Mol. weight [kDa]	Sequence length	Q-value	Score	Intensity	MS/MS Count	Potential contaminant
DGCR8_HUMAN	1	62	62	62	74.8	86.044	773	0	323.31	9790100000	168
ERH_HUMAN	1	7	7	7	46.2	12.259	104	0	323.31	14754000000	37
RNC_HUMAN	1	12	12	12	10.7	159.31	1374	0	323.31	316120000	27
ACACA_HUMAN	2	8	8	8	6.9	265.55	2346	0	323.31	158120000	20
ACTG_HUMAN	8	10	10	8	38.7	41.792	375	0	267.88	92168000	11
RL18A_HUMAN	1	4	4	4	23.3	20.762	176	0	133.09	121250000	10
HSP7C_HUMAN	2	6	6	5	10.1	70.897	646	0	249.13	116010000	9
ATPB_HUMAN	1	5	5	5	13.6	56.559	529	0	323.31	63444000	7
sp|P00761|TRYP_PIG	2	2	2	2	10	24.409	231	0	62.457	7480800000	7	+
RS8_HUMAN	1	4	4	4	27.4	24.205	208	0	140.05	22863000	6
MCCA_HUMAN	1	3	3	3	7.6	80.472	725	0	128.06	36206000	6
ROA2_HUMAN	1	2	2	2	9.6	37.429	353	0	323.31	38123000	6
HNRPC_HUMAN	2	4	4	4	13.1	33.67	306	0	32.36	17555000	5
HS90B_HUMAN	3	3	3	3	7.3	83.263	724	0	183.55	46163000	5
RL13_HUMAN	1	3	3	3	18	24.261	211	0	22.066	27962000	5
POTEE_HUMAN	4	3	1	1	4.2	121.36	1075	0.0098039	6.4481	17068000	5
PRS6B_HUMAN	1	2	2	2	8.1	47.366	418	0	15.681	15871000	5
RL18_HUMAN	1	4	4	4	25	21.634	188	0	65.967	39102000	5
RL7A_HUMAN	1	4	4	4	13.2	29.995	266	0	28.11	37540000	5
TBB2B_HUMAN	7	3	3	3	11	49.953	445	0	236.01	33347000	5
RL4_HUMAN	1	3	3	3	10.3	47.697	427	0	323.31	70810000	4
ADT3_HUMAN	4	2	2	2	13.1	32.866	298	0	42.063	18460000	4
HNRH2_HUMAN	1	2	1	1	8	49.263	449	0	9.5946	5490900	4
HNRPQ_HUMAN	1	1	1	1	3.5	69.602	623	0	141.94	12173000	4
RL7_HUMAN	1	2	2	2	13.3	29.225	248	0	29.478	25955000	4
VIME_HUMAN	4	3	3	3	8.6	53.651	466	0	229.15	24043000	4
HSP71_HUMAN	2	5	5	3	9.2	70.051	641	0	39.735	19814000	3
RL26L_HUMAN	2	3	3	3	18.6	17.256	145	0	20.151	27626000	3
1433E_HUMAN	1	1	1	1	7.5	29.174	255	0	67.682	15331000	3
ATPA_HUMAN	1	2	2	2	4.3	59.75	553	0	14.196	26457000	3
EF2_HUMAN	1	2	2	2	2.8	95.337	858	0	80.625	53908000	3
NUCL_HUMAN	1	2	2	2	5.9	76.613	710	0	323.31	33564000	3
RA1L2_HUMAN	2	1	1	1	6.2	34.225	320	0	22.015	20584000	3
RL6_HUMAN	1	1	1	1	6.9	32.728	288	0	261.45	40680000	3
RS2_HUMAN	1	1	1	1	6.5	31.324	293	0	323.31	61179000	3
YBOX1_HUMAN	3	2	2	2	11.1	35.924	324	0	21.605	13423000	3
DCD_HUMAN	1	2	2	2	23.6	11.284	110	0	12.959	11585000	2
DX39A_HUMAN	2	1	1	1	2.6	49.129	427	0.009009	6.0759	0	2
FUS_HUMAN	1	1	1	1	6.1	53.425	526	0	36.941	7359500	2
H2A1J_HUMAN	13	3	3	2	44.5	13.936	128	0	101	11599000	2
H2AZ_HUMAN	2	2	1	1	29.7	13.553	128	0	15.119	6689300	2
HNRH1_HUMAN	1	2	2	1	8	49.229	449	0	323.31	39827000	2
LIMA1_HUMAN	1	2	2	2	2.5	85.225	759	0	16.242	8674400	2
LRP6_HUMAN	1	2	2	2	1.9	180.43	1613	0	15.875	2711000	2
RL21_HUMAN	1	2	2	2	16.9	18.565	160	0	11.397	11883000	2
RL27_HUMAN	1	1	1	1	17.6	15.798	136	0	7.3604	3804300	2
RL28_HUMAN	1	1	1	1	7.3	15.747	137	0	7.2591	3659400	2
RL35A_HUMAN	1	2	2	2	13.6	12.538	110	0	13.105	14855000	2
RL8_HUMAN	1	2	2	2	5.4	28.024	257	0	11.78	3707600	2
RMXL1_HUMAN	2	1	1	1	4.6	42.141	390	0	8.2068	4988200	2
RS3A_HUMAN	1	2	2	2	6.8	29.945	264	0	15.922	4915900	2
TBA3E_HUMAN	2	5	5	1	17.3	49.858	450	0	323.31	21996000	2
TERA_HUMAN	1	1	1	1	2.9	89.321	806	0	24.1	19421000	2
G3P_HUMAN	1	1	1	1	4.2	36.053	335	0	43.398	10439000	1
RL10L_HUMAN	2	1	1	1	3.3	24.519	214	0.0090909	6.1256	4273100	1
TBA1A_HUMAN	5	5	1	1	17.3	50.135	451	0	22.255	0	1
1433Z_HUMAN	1	1	1	1	4.9	27.745	245	0	7.2052	0	1
2AAA_HUMAN	2	1	1	1	2.2	65.308	589	0	6.6303	0	1
ACLY_HUMAN	1	1	1	1	1.1	120.84	1101	0.0087719	5.9709	0	1
CALM_HUMAN	1	1	1	1	8.7	16.837	149	0	113.69	21284000	1
CC170_HUMAN	1	1	1	1	1.7	82.276	715	0.0084034	5.7918	9824700	1
CSDE1_HUMAN	1	1	1	1	2.9	88.884	798	0	20.148	2858200	1
DHSA_HUMAN	1	1	1	1	2.1	72.691	664	0	32.881	7613500	1
EF1A3_HUMAN	3	1	1	1	2.4	50.184	462	0	6.5738	42842000	1
EIF3G_HUMAN	1	1	1	1	7.5	35.611	320	0.0082645	5.7278	8524600	1
GRID1_HUMAN	1	1	1	1	1.2	112.13	1009	0.0084746	5.8318	7991800	1
H12_HUMAN	3	1	1	1	6.1	21.364	213	0	7.1242	0	1
H4_HUMAN	1	1	1	1	6.8	11.367	103	0.0093458	6.1807	10393000	1
HNRPM_HUMAN	1	1	1	1	2.2	77.515	730	0	10.351	4426400	1
HNRPU_HUMAN	1	1	1	1	2.2	90.583	825	0	29.129	10741000	1
IF4A1_HUMAN	2	1	1	1	2.5	46.153	406	0.0088496	5.9722	7610400	1
KDM5A_HUMAN	1	1	1	1	0.7	192.09	1690	0	8.5691	26993000	1
KV204_HUMAN	4	1	1	1	11.5	12.059	113	0	7.5773	36910000	1
LAMC1_HUMAN	1	1	1	1	0.8	177.6	1609	0	29.288	49097000	1
NPA1P_HUMAN	1	1	1	1	0.4	254.39	2271	0.0086957	5.97	14176000	1
O13H1_HUMAN	1	1	1	1	3.6	34.57	308	0.008547	5.9159	0	1
PDS5A_HUMAN	1	1	1	1	1	150.83	1337	0.009434	6.1945	4444100	1
PRDX4_HUMAN	1	1	1	1	3.7	30.54	271	0.0095238	6.2207	8046800	1
PSA2_HUMAN	1	1	1	1	6	25.898	234	0	6.6458	5036100	1
PSA5_HUMAN	1	1	1	1	5	26.411	241	0	10.28	8638200	1
PYC_HUMAN	1	2	2	2	3.8	129.63	1178	0	22.976	96791000	1
R13AX_HUMAN	2	1	1	1	10.8	12.134	102	0.0089286	5.9824	0	1
RL14_HUMAN	1	1	1	1	5.6	23.432	215	0	15.219	14542000	1
RL19_HUMAN	1	1	1	1	3.6	23.466	196	0	6.5437	4936700	1
RL3_HUMAN	1	1	1	1	2.2	46.108	403	0	6.7942	5844500	1
RL30_HUMAN	1	1	1	1	10.4	12.784	115	0.0091743	6.1725	0	1
RL31_HUMAN	1	1	1	1	7.2	14.463	125	0.0092593	6.1785	8785300	1
ROA3_HUMAN	1	1	1	1	5.3	39.594	378	0	8.4823	0	1
RS23_HUMAN	1	1	1	1	7.7	15.807	143	0.0083333	5.772	8191400	1
RS3_HUMAN	1	1	1	1	4.9	26.688	243	0.0097087	6.3299	0	1
RS30_HUMAN	1	1	1	1	16.9	6.6478	59	0	6.8861	4952500	1
RS9_HUMAN	1	1	1	1	4.1	22.591	194	0	6.5206	15018000	1
SMEK3_HUMAN	1	1	1	1	1.9	95.775	832	0	7.449	321110000	1
TADBP_HUMAN	1	1	1	1	5.8	44.739	414	0	106.16	12454000	1
TCPA_HUMAN	1	1	1	1	2	60.343	556	0	9.6673	7127000	1
TCPD_HUMAN	1	1	1	1	2.2	57.924	539	0	6.5951	3171600	1
APC1_HUMAN	1	1	1	1	1.1	216.5	1944	0.0096154	6.3217	6935800	0
ARSF_HUMAN	1	1	1	1	3.1	65.939	590	0.0081967	5.724	22676000	0
CP2C8_HUMAN	1	1	1	1	3.3	55.824	490	0	7.5357	151610000	0
GUF1_HUMAN	1	1	1	1	2.7	74.327	669	0	7.7478	285960000	0
MTR1_HUMAN	1	1	1	1	2.3	95.32	835	0	6.5232	34227000	0
