## Supplementary Table S3 for "ERH as a component of the Microprocessor facilitates the maturation of suboptimal microRNAs"

### Sheet: Table_S3_200429
siRNA
siControl (AccuTarget Negative Control siRNA)	Bioneer, Cat# SN-1013
siERH#3_sense	GAACUUAUGCUGACUACGA dTdT
siERH#3_antisense	UCGUAGUCAGCAUAAGUUC dTdT
siERH#5_sense	GGAUCUUGUUCAAUCGGAA dTdT
siERH#5_antisense	UUCCGAUUGAACAAGAUCC dTdT
siGFP_sense	GACAUCGCCAUCUAAUUCA dTdT
siGFP_antisense	UGAAUUAGAUGGCGAUGUU dTdT
Knock-in sgRNA
DGCR8 knock-in sgRNA upper	caccgGCCCACACGGGAGCGGAGAG
DGCR8 knock-in sgRNA lower	aaacCTCTCCGCTCCCGTGTGGGCc
DGCR8 knock-in screening forward	GACTGTCCATCACCACCAGA	322 bp
DGCR8 knock-in screening reverse	CAATGTGGCCAGCTTGACTA
qPCR
ERH_F	GATGATCTGGCAGACCTCAGCT	144 bp
ERH_R	CTTCCAACACAATTATTTCCCAGC
pri-miR-196a-1_F	CCAGCTAAGCAAGGAGCAGT	117 bp
pri-miR-196a-1_R	GCTTGAATTGGAACTGCTGAG
pri-miR-197_F	AACACCGAAATCCTTCTGGA	132 bp
pri-miR-197_R	TGTGCCGTAGACCAAAGTGT
pri-miR-181b-1_F	GACAGGAAACCAAAGGTGGA	185 bp
pri-miR-181b-1_R	TCAAAGATGGAATATCTGTTGATTG
pri-miR-425_F	TCATGCACCTTCAGAATGGA	191 bp
pri-miR-425_R	ATCCGGAGAGCAGGGAAAC
ectopic pri-miR-144~451a_F	GTCAGATCGTTAAACAAGTTG	135 bp
ectopic pri-miR-144~451a_R	CTTGAAAAGCACTGTGAGG
U6_F	CTCGCTTCGGCAGCACA	94 bp
U6_R	AACGCTTCACGAATTTGCGT
GAPDH_F	ACCCAGAAGACTGTGGATGG	139 bp
GAPDH_R	CAGTGAGCTTCCCGTTCAG
sfGFP_F	ATGTCTAAGGGGAGGAA	144 bp
sfGFP_R	GCAGATGAACTTCAGGGT
Cloning
pLKO-shERH-15-For	ccggGATCTTGTTCAATCGGAAtttCTCGAGaaaTTCCGATTGAACAAGATCtttttg
pLKO-shERH-15-Rev	aattcaaaaaGATCTTGTTCAATCGGAAtttCTCGAGaaaTTCCGATTGAACAAGATC
pXG-pri-144-451a-For	aggagaccaatagaaagccctgacctgtcctgttc
pXG-pri-144-451a-Rev	ctcgacaagcccagtccctgccttgtttgagctgg
pXG-pri-vector_For	actgggcttgtcgagacagagaagact
pXG-pri-vector_Rev	ttctattggtctccttaaacctgtcttgta
DG96-115-For	ccacagcaaggatgtaaagattagcgtga
DG96-115-Rev	acatccttgctgtggccactacagtt
DG115-773-For	tctgatgaaggatgtaaagattagcgtga
DG115-773-Rev	acatccttcatcagattcaatcgcagaa
DG-Ser-mut-For	cggcacgcacctgcgagccggaagagctcccctgacagcaagagcagcaaggatgtaaagatt
DG-Ser-mut-Rev	aatctttacatccttgctgctcttgctgtcaggggagctcttccggctcgcaggtgcgtgccg
DG-Ala-mut-For	cggcacgcacctgcggcccggaaggcctcccctgacGCCaaggccgccaaggatgtaaagatt
DG-Ala-mut-Rev	aatctttacatccttggcggccttGGCgtcaggggaggccttccgggccgcaggtgcgtgccg
DG-Ala_Ser_mut-For	aaggatgtaaagattagcgtg
DG-Ala_Ser_mut-Rev	cgcaggtgcgtgccggg
DG-V105S-Rev	acttccgGCTcgcaggtgcgtgccgggc
DG-V105S-For	ctgcgAGCcggaagttctcccctgacct
DG-F108S-Rev	caggggaGCTcttccggaccgcaggtgc
DG-F108S-For	ggaagAGCtcccctgaccttaagttgct
DG-L112S-Rev	agcaacttGCTgtcaggggagaacttccg
DG-L112S-For	tgacAGCaagttgcttaaggatgtaaaga
DG-L114S-Rev	ccttaagGCTcttaaggtcaggggagaact
DG-L114S-For	ttaagAGCcttaaggatgtaaagattagcg
DG-L115S-Rev	catccttGCTcaacttaaggtcaggggag
DG-L115S-For	agttgAGCaaggatgtaaagattagcgtg
DG-F108R-Rev	caggggaTCTcttccggaccgcaggtgc
DG-F108R-For	ggaagAGAtcccctgaccttaagttgct
DG-F108Y-Rev	caggggaGTActtccggaccgcaggtgc
DG-F108Y-For	ggaagTACtcccctgaccttaagttgct
DG-L115R-Rev	catccttTCTcaacttaaggtcaggggag
DG-L115R-For	agttgAGAaaggatgtaaagattagcgtg
